# Identification and Characterization of Long Non-Coding RNA in Tomato Roots under Salt Stress

**DOI:** 10.1101/2021.11.12.468377

**Authors:** Ning Li, Zhongyu Wang, Baike Wang, Juan Wang, Ruiqiang Xu, Tao Yang, Shaoyong Huang, Qinghui Yu, Huan Wang, Jie Gao

## Abstract

As one of the most important vegetable crops in the world, the production of tomatoes was restricted by salt stress. Therefore, it is of great interest to analyze the salt stress tolerance genes. As the non-coding RNAs (ncRNAs) with a length of more than 200 nucleotides, long non-coding RNAs (lncRNAs) lack the ability of protein-coding, but they can play crucial roles in plant development and response to abiotic stresses by regulating gene expression. Nevertheless, there are few studies on the roles of salt-induced lncRNAs in tomatoes. Therefore, we selected wild tomato *Solanum pennellii* (*S. pennellii*) and cultivated tomato M82 to be materials. By high-throughput sequencing, 1044 putative lncRNAs were identified here. Among them, 154 and 137 lncRNAs were differentially expressed in M82 and *S. pennellii*, respectively. Through functional analysis of target genes of differentially expressed lncRNAs (DE-lncRNAs), some genes were found to respond positively to salt stress by participating in Abscisic Acid (ABA) signaling pathway, brassinosteroid (BR) signaling pathway, ethylene (ETH) signaling pathway and anti-oxidation process. We also construct a salt-induced lncRNA-mRNA co-expression network to dissect the putative mechanisms of high salt tolerance in *S. pennellii*. We analyze the function of salt-induced lncRNAs in tomato roots at the genome-wide levels for the first time. These results will contribute to understanding the molecular mechanisms of salt tolerance in tomatoes from the perspective of lncRNAs.
