## supplemental Figure S1-S3; supplemental Table S1-S18 for "Identification and Characterization of Long Non-Coding RNA in Tomato Roots under Salt Stress": supplemental Table S1.xlsx

### Sheet: Sheet1
Samples	Read Number	Base Number	GC Content (%)	Q30 (%)
M82-CK1	136735222	10287608907	45	89.42
M82-CK2	122505086	9237784418	45	87.07
M82-CK3	127746338	9622066421	45	88.25
P-CK1	123116402	9272390810	44	89.71
P-CK2	132255878	9958938470	43	88.65
P-CK3	128380664	9668085519	43	89.25
M82-T1	151887684	11430890506	45	89.05
M82-T2	147518380	11100219513	47	88.41
M82-T3	150787186	11347268749	46	88.8
P-T1	110834866	8292641368	43	89.71
P-T2	160240518	11989101650	43	86.94
P-T3	148489644	11109924975	43	88.08
