## supplemental Figure S1-S3; supplemental Table S1-S18 for "Identification and Characterization of Long Non-Coding RNA in Tomato Roots under Salt Stress": supplemental Table S7.xlsx

### Sheet: Sheet1
GO_acc	term_type	Term	queryitem	querytotal	bgitem	bgtotal	pvalue	FDR
GO:0006260	P	DNA replication	13	770	67	20036	7.1e-06	0.0055
GO:0044036	P	cell wall macromolecule metabolic process	13	770	68	20036	8.1e-06	0.0055
GO:0044699	P	single-organism process	218	770	4381	20036	2.3e-05	0.0078
GO:0010411	P	xyloglucan metabolic process	9	770	34	20036	2.3e-05	0.0078
GO:0010410	P	hemicellulose metabolic process	10	770	47	20036	4.1e-05	0.0092
GO:0010383	P	cell wall polysaccharide metabolic process	10	770	47	20036	4.1e-05	0.0092
GO:0044262	P	cellular carbohydrate metabolic process	20	770	183	20036	6.9e-05	0.013
GO:0005976	P	polysaccharide metabolic process	16	770	130	20036	0.0001	0.018
GO:0009698	P	phenylpropanoid metabolic process	6	770	21	20036	0.00038	0.036
GO:0006073	P	cellular glucan metabolic process	13	770	106	20036	0.00047	0.036
GO:0055114	P	oxidation-reduction process	95	770	1718	20036	0.00033	0.036
GO:0044264	P	cellular polysaccharide metabolic process	14	770	119	20036	0.00042	0.036
GO:0019748	P	secondary metabolic process	6	770	22	20036	0.00047	0.036
GO:0042546	P	cell wall biogenesis	11	770	73	20036	0.00026	0.036
GO:0009808	P	lignin metabolic process	6	770	21	20036	0.00038	0.036
GO:0044042	P	glucan metabolic process	13	770	106	20036	0.00047	0.036
GO:0046274	P	lignin catabolic process	6	770	21	20036	0.00038	0.036
GO:0046271	P	phenylpropanoid catabolic process	6	770	21	20036	0.00038	0.036
GO:0071554	P	cell wall organization or biogenesis	20	770	217	20036	0.00055	0.039
GO:0000041	P	transition metal ion transport	6	770	25	20036	0.00084	0.057
GO:0042744	P	hydrogen peroxide catabolic process	12	770	104	20036	0.0012	0.07
GO:0042743	P	hydrogen peroxide metabolic process	12	770	104	20036	0.0012	0.07
GO:0072593	P	reactive oxygen species metabolic process	13	770	119	20036	0.0012	0.07
GO:0005975	P	carbohydrate metabolic process	48	770	768	20036	0.0011	0.07
GO:0006928	P	movement of cell or subcellular component	9	770	65	20036	0.0016	0.083
GO:0007018	P	microtubule-based movement	9	770	65	20036	0.0016	0.083
GO:0044710	P	single-organism metabolic process	145	770	2968	20036	0.0017	0.084
GO:0070838	P	divalent metal ion transport	6	770	35	20036	0.0037	0.18
GO:0072511	P	divalent inorganic cation transport	6	770	35	20036	0.0037	0.18
GO:0006333	P	chromatin assembly or disassembly	7	770	50	20036	0.0049	0.22
GO:0030001	P	metal ion transport	15	770	193	20036	0.011	0.47
GO:0006979	P	response to oxidative stress	13	770	158	20036	0.011	0.48
GO:0031497	P	chromatin assembly	6	770	47	20036	0.013	0.53
GO:0006334	P	nucleosome assembly	6	770	47	20036	0.013	0.53
GO:0034728	P	nucleosome organization	6	770	48	20036	0.014	0.56
GO:0044712	P	single-organism catabolic process	12	770	150	20036	0.018	0.63
GO:0065004	P	protein-DNA complex assembly	6	770	50	20036	0.017	0.63
GO:0009056	P	catabolic process	31	770	530	20036	0.018	0.63
GO:0071824	P	protein-DNA complex subunit organization	6	770	51	20036	0.018	0.64
GO:0007017	P	microtubule-based process	11	770	134	20036	0.019	0.65
GO:0006323	P	DNA packaging	6	770	52	20036	0.02	0.66
GO:0048731	P	system development	5	770	38	20036	0.021	0.67
GO:0019752	P	carboxylic acid metabolic process	28	770	475	20036	0.021	0.68
GO:0043436	P	oxoacid metabolic process	28	770	478	20036	0.023	0.71
GO:0044248	P	cellular catabolic process	25	770	421	20036	0.027	0.8
GO:0006869	P	lipid transport	7	770	79	20036	0.04	1
GO:0055085	P	transmembrane transport	38	770	726	20036	0.04	1
GO:0010876	P	lipid localization	7	770	82	20036	0.047	1
GO:0071103	P	DNA conformation change	6	770	66	20036	0.05	1
GO:0008152	P	metabolic process	375	770	9091	20036	0.037	1
GO:0044085	P	cellular component biogenesis	20	770	337	20036	0.044	1
GO:0016491	F	oxidoreductase activity	109	770	1818	20036	4.6e-06	0.0017
GO:0003824	F	catalytic activity	390	770	8492	20036	3.6e-06	0.0017
GO:0016762	F	xyloglucan:xyloglucosyl transferase activity	10	770	37	20036	6.8e-06	0.0017
GO:0005507	F	copper ion binding	14	770	83	20036	1.3e-05	0.0024
GO:0020037	F	heme binding	43	770	547	20036	2e-05	0.003
GO:0009055	F	electron carrier activity	23	770	215	20036	2.8e-05	0.003
GO:0016682	F	oxidoreductase activity, acting on diphenols and related substances as donors, oxygen as acceptor	9	770	35	20036	2.8e-05	0.003
GO:0046906	F	tetrapyrrole binding	43	770	566	20036	4.2e-05	0.0039
GO:0016679	F	oxidoreductase activity, acting on diphenols and related substances as donors	9	770	40	20036	6.8e-05	0.0056
GO:0005506	F	iron ion binding	33	770	433	20036	0.0003	0.023
GO:0052716	F	hydroquinone:oxygen oxidoreductase activity	6	770	21	20036	0.00038	0.026
GO:0070008	F	serine-type exopeptidase activity	10	770	70	20036	0.00072	0.045
GO:0016705	F	oxidoreductase activity, acting on paired donors, with incorporation or reduction of molecular oxygen	31	770	432	20036	0.0011	0.065
GO:0004185	F	serine-type carboxypeptidase activity	9	770	63	20036	0.0013	0.065
GO:0008017	F	microtubule binding	11	770	90	20036	0.0013	0.065
GO:0003777	F	microtubule motor activity	9	770	65	20036	0.0016	0.07
GO:0004180	F	carboxypeptidase activity	9	770	65	20036	0.0016	0.07
GO:0016758	F	transferase activity, transferring hexosyl groups	32	770	467	20036	0.0019	0.08
GO:0046915	F	transition metal ion transmembrane transporter activity	5	770	21	20036	0.0024	0.093
GO:0008092	F	cytoskeletal protein binding	14	770	149	20036	0.003	0.11
GO:0015631	F	tubulin binding	11	770	101	20036	0.0029	0.11
GO:0004553	F	hydrolase activity, hydrolyzing O-glycosyl compounds	27	770	394	20036	0.0042	0.14
GO:0016757	F	transferase activity, transferring glycosyl groups	35	770	557	20036	0.0046	0.15
GO:0072509	F	divalent inorganic cation transmembrane transporter activity	6	770	37	20036	0.0048	0.15
GO:0016746	F	transferase activity, transferring acyl groups	22	770	306	20036	0.0055	0.16
GO:0008238	F	exopeptidase activity	10	770	95	20036	0.0055	0.16
GO:0016747	F	transferase activity, transferring acyl groups other than amino-acyl groups	19	770	259	20036	0.0078	0.22
GO:0016798	F	hydrolase activity, acting on glycosyl bonds	27	770	416	20036	0.0081	0.22
GO:0003774	F	motor activity	9	770	86	20036	0.0086	0.22
GO:0005215	F	transporter activity	54	770	1003	20036	0.01	0.24
GO:0003700	F	transcription factor activity, sequence-specific DNA binding	34	770	570	20036	0.01	0.24
GO:0001071	F	nucleic acid binding transcription factor activity	34	770	570	20036	0.01	0.24
GO:0004601	F	peroxidase activity	13	770	159	20036	0.012	0.27
GO:0016209	F	antioxidant activity	14	770	178	20036	0.012	0.27
GO:0016684	F	oxidoreductase activity, acting on peroxide as acceptor	13	770	162	20036	0.013	0.29
GO:0046873	F	metal ion transmembrane transporter activity	10	770	116	20036	0.019	0.39
GO:0016831	F	carboxy-lyase activity	7	770	70	20036	0.024	0.47
GO:0043167	F	ion binding	126	770	2754	20036	0.024	0.47
GO:0008236	F	serine-type peptidase activity	16	770	239	20036	0.028	0.53
GO:0017171	F	serine hydrolase activity	16	770	239	20036	0.028	0.53
GO:0043565	F	sequence-specific DNA binding	23	770	385	20036	0.031	0.55
GO:0016903	F	oxidoreductase activity, acting on the aldehyde or oxo group of donors	7	770	74	20036	0.03	0.55
GO:0022857	F	transmembrane transporter activity	37	770	695	20036	0.035	0.6
GO:0016830	F	carbon-carbon lyase activity	8	770	94	20036	0.035	0.6
GO:0046914	F	transition metal ion binding	80	770	1694	20036	0.037	0.62
GO:0043169	F	cation binding	117	770	2593	20036	0.041	0.66
GO:0046872	F	metal ion binding	114	770	2543	20036	0.05	0.79
GO:0005576	C	extracellular region	27	770	148	20036	3.2e-10	4.6e-08
GO:0048046	C	apoplast	15	770	57	20036	4.7e-08	3.4e-06
GO:0030312	C	external encapsulating structure	14	770	124	20036	0.00061	0.018
GO:0005618	C	cell wall	14	770	123	20036	0.00057	0.018
GO:0032993	C	protein-DNA complex	13	770	105	20036	0.00043	0.018
GO:0005694	C	chromosome	17	770	174	20036	0.00077	0.019
GO:0044427	C	chromosomal part	15	770	156	20036	0.0018	0.037
GO:0000786	C	nucleosome	11	770	101	20036	0.0029	0.053
GO:0044815	C	DNA packaging complex	11	770	103	20036	0.0034	0.054
GO:0071944	C	cell periphery	17	770	209	20036	0.0046	0.067
GO:0000785	C	chromatin	11	770	118	20036	0.0085	0.11
