## supplemental Figure S1-S3; supplemental Table S1-S18 for "Identification and Characterization of Long Non-Coding RNA in Tomato Roots under Salt Stress": supplemental Table S8.xlsx

### Sheet: Sheet1
GO_acc	term_type	Term	queryitem	querytotal	bgitem	bgtotal	pvalue	FDR
GO:0044699	P	single-organism process	252	820	4381	20036	4.9e-09	7e-06
GO:0044036	P	cell wall macromolecule metabolic process	17	820	68	20036	2.8e-08	2e-05
GO:0055114	P	oxidation-reduction process	112	820	1718	20036	1.5e-06	0.00053
GO:0071554	P	cell wall organization or biogenesis	27	820	217	20036	1.3e-06	0.00053
GO:0016998	P	cell wall macromolecule catabolic process	8	820	19	20036	6.3e-06	0.0018
GO:0009765	P	photosynthesis, light harvesting	10	820	35	20036	7.6e-06	0.0018
GO:0006928	P	movement of cell or subcellular component	13	820	65	20036	1e-05	0.0018
GO:0007018	P	microtubule-based movement	13	820	65	20036	1e-05	0.0018
GO:0046348	P	amino sugar catabolic process	8	820	23	20036	1.9e-05	0.0018
GO:0044710	P	single-organism metabolic process	167	820	2968	20036	1.7e-05	0.0018
GO:1901072	P	glucosamine-containing compound catabolic process	8	820	23	20036	1.9e-05	0.0018
GO:1901071	P	glucosamine-containing compound metabolic process	8	820	23	20036	1.9e-05	0.0018
GO:0006030	P	chitin metabolic process	8	820	23	20036	1.9e-05	0.0018
GO:0006032	P	chitin catabolic process	8	820	23	20036	1.9e-05	0.0018
GO:0006026	P	aminoglycan catabolic process	8	820	23	20036	1.9e-05	0.0018
GO:0006040	P	amino sugar metabolic process	8	820	24	20036	2.5e-05	0.0022
GO:0042546	P	cell wall biogenesis	13	820	73	20036	3e-05	0.0025
GO:0031401	P	positive regulation of protein modification process	7	820	19	20036	4.8e-05	0.0038
GO:0006022	P	aminoglycan metabolic process	8	820	28	20036	6.3e-05	0.0047
GO:0051347	P	positive regulation of transferase activity	7	820	21	20036	8.1e-05	0.0057
GO:0051338	P	regulation of transferase activity	8	820	30	20036	9.5e-05	0.0061
GO:0007017	P	microtubule-based process	17	820	134	20036	9.5e-05	0.0061
GO:0031399	P	regulation of protein modification process	8	820	31	20036	0.00011	0.0071
GO:0008152	P	metabolic process	426	820	9091	20036	0.00012	0.0073
GO:0010564	P	regulation of cell cycle process	7	820	23	20036	0.00013	0.0074
GO:0007346	P	regulation of mitotic cell cycle	7	820	24	20036	0.00016	0.0088
GO:0010411	P	xyloglucan metabolic process	8	820	34	20036	0.0002	0.0095
GO:0051247	P	positive regulation of protein metabolic process	7	820	25	20036	0.0002	0.0095
GO:0032270	P	positive regulation of cellular protein metabolic process	7	820	25	20036	0.0002	0.0095
GO:0051726	P	regulation of cell cycle	9	820	44	20036	0.0002	0.0095
GO:1901136	P	carbohydrate derivative catabolic process	8	820	35	20036	0.00024	0.011
GO:0032147	P	activation of protein kinase activity	5	820	11	20036	0.00028	0.011
GO:0044093	P	positive regulation of molecular function	7	820	27	20036	0.0003	0.011
GO:0043085	P	positive regulation of catalytic activity	7	820	27	20036	0.0003	0.011
GO:0010410	P	hemicellulose metabolic process	9	820	47	20036	0.00031	0.011
GO:0007049	P	cell cycle	14	820	106	20036	0.00027	0.011
GO:0007052	P	mitotic spindle organization	5	820	11	20036	0.00028	0.011
GO:0060236	P	regulation of mitotic spindle organization	5	820	11	20036	0.00028	0.011
GO:0010383	P	cell wall polysaccharide metabolic process	9	820	47	20036	0.00031	0.011
GO:0045859	P	regulation of protein kinase activity	6	820	19	20036	0.00034	0.011
GO:0046148	P	pigment biosynthetic process	8	820	37	20036	0.00033	0.011
GO:0001932	P	regulation of protein phosphorylation	6	820	19	20036	0.00034	0.011
GO:0045860	P	positive regulation of protein kinase activity	5	820	12	20036	0.00039	0.012
GO:0001934	P	positive regulation of protein phosphorylation	5	820	12	20036	0.00039	0.012
GO:1903047	P	mitotic cell cycle process	8	820	39	20036	0.00044	0.014
GO:0005975	P	carbohydrate metabolic process	52	820	768	20036	0.0005	0.015
GO:0000278	P	mitotic cell cycle	8	820	40	20036	0.00052	0.015
GO:0042327	P	positive regulation of phosphorylation	5	820	14	20036	0.00068	0.019
GO:0033674	P	positive regulation of kinase activity	5	820	14	20036	0.00068	0.019
GO:0010562	P	positive regulation of phosphorus metabolic process	5	820	14	20036	0.00068	0.019
GO:0045937	P	positive regulation of phosphate metabolic process	5	820	14	20036	0.00068	0.019
GO:0042325	P	regulation of phosphorylation	6	820	23	20036	0.00079	0.02
GO:0044264	P	cellular polysaccharide metabolic process	14	820	119	20036	0.00076	0.02
GO:0043549	P	regulation of kinase activity	6	820	23	20036	0.00079	0.02
GO:0044042	P	glucan metabolic process	13	820	106	20036	0.00082	0.02
GO:0006073	P	cellular glucan metabolic process	13	820	106	20036	0.00082	0.02
GO:0032268	P	regulation of cellular protein metabolic process	8	820	43	20036	0.00078	0.02
GO:0042440	P	pigment metabolic process	8	820	44	20036	0.0009	0.022
GO:0044262	P	cellular carbohydrate metabolic process	18	820	183	20036	0.001	0.024
GO:0019220	P	regulation of phosphate metabolic process	6	820	26	20036	0.0014	0.032
GO:0051174	P	regulation of phosphorus metabolic process	6	820	26	20036	0.0014	0.032
GO:0019684	P	photosynthesis, light reaction	11	820	86	20036	0.0015	0.034
GO:0005976	P	polysaccharide metabolic process	14	820	130	20036	0.0016	0.037
GO:0006261	P	DNA-dependent DNA replication	5	820	18	20036	0.0017	0.038
GO:0015979	P	photosynthesis	17	820	178	20036	0.0018	0.04
GO:0051246	P	regulation of protein metabolic process	8	820	50	20036	0.0019	0.04
GO:0022402	P	cell cycle process	10	820	79	20036	0.0026	0.054
GO:0050790	P	regulation of catalytic activity	8	820	54	20036	0.0029	0.059
GO:0006260	P	DNA replication	9	820	67	20036	0.0029	0.059
GO:0065009	P	regulation of molecular function	8	820	56	20036	0.0035	0.07
GO:1901565	P	organonitrogen compound catabolic process	9	820	71	20036	0.0041	0.082
GO:0009664	P	plant-type cell wall organization	7	820	60	20036	0.016	0.31
GO:0071669	P	plant-type cell wall organization or biogenesis	7	820	63	20036	0.02	0.38
GO:0006629	P	lipid metabolic process	28	820	460	20036	0.03	0.58
GO:0010604	P	positive regulation of macromolecule metabolic process	9	820	105	20036	0.036	0.67
GO:0009893	P	positive regulation of metabolic process	9	820	109	20036	0.043	0.79
GO:0031325	P	positive regulation of cellular metabolic process	9	820	109	20036	0.043	0.79
GO:0003824	F	catalytic activity	424	820	8492	20036	8.7e-08	6.4e-05
GO:0004097	F	catechol oxidase activity	7	820	9	20036	1.2e-06	0.00037
GO:0016491	F	oxidoreductase activity	117	820	1818	20036	1.5e-06	0.00037
GO:0005506	F	iron ion binding	40	820	433	20036	5e-06	0.00091
GO:0003777	F	microtubule motor activity	13	820	65	20036	1e-05	0.0011
GO:0016798	F	hydrolase activity, acting on glycosyl bonds	38	820	416	20036	1.1e-05	0.0011
GO:0004553	F	hydrolase activity, hydrolyzing O-glycosyl compounds	37	820	394	20036	8e-06	0.0011
GO:0016679	F	oxidoreductase activity, acting on diphenols and related substances as donors	10	820	40	20036	2.1e-05	0.0015
GO:0004568	F	chitinase activity	8	820	23	20036	1.9e-05	0.0015
GO:0020037	F	heme binding	45	820	547	20036	2e-05	0.0015
GO:0016705	F	oxidoreductase activity, acting on paired donors, with incorporation or reduction of molecular oxygen	38	820	432	20036	2.3e-05	0.0016
GO:0046906	F	tetrapyrrole binding	45	820	566	20036	4.4e-05	0.0025
GO:0016682	F	oxidoreductase activity, acting on diphenols and related substances as donors, oxygen as acceptor	9	820	35	20036	4.4e-05	0.0025
GO:0008017	F	microtubule binding	14	820	90	20036	5.6e-05	0.0029
GO:0016762	F	xyloglucan:xyloglucosyl transferase activity	9	820	37	20036	6.4e-05	0.0031
GO:0016787	F	hydrolase activity	150	820	2692	20036	7.9e-05	0.0036
GO:0003774	F	motor activity	13	820	86	20036	0.00013	0.0057
GO:0015631	F	tubulin binding	14	820	101	20036	0.00017	0.0068
GO:0016831	F	carboxy-lyase activity	11	820	70	20036	0.00032	0.012
GO:0016758	F	transferase activity, transferring hexosyl groups	36	820	467	20036	0.00042	0.015
GO:0008092	F	cytoskeletal protein binding	15	820	149	20036	0.0021	0.073
GO:0016757	F	transferase activity, transferring glycosyl groups	38	820	557	20036	0.0024	0.08
GO:0016830	F	carbon-carbon lyase activity	11	820	94	20036	0.0028	0.089
GO:0030170	F	pyridoxal phosphate binding	13	820	127	20036	0.0036	0.11
GO:0003993	F	acid phosphatase activity	6	820	33	20036	0.0039	0.11
GO:0008061	F	chitin binding	5	820	23	20036	0.0043	0.12
GO:0016903	F	oxidoreductase activity, acting on the aldehyde or oxo group of donors	9	820	74	20036	0.0053	0.14
GO:0016620	F	oxidoreductase activity, acting on the aldehyde or oxo group of donors, NAD or NADP as acceptor	7	820	53	20036	0.0089	0.22
GO:0015291	F	secondary active transmembrane transporter activity	14	820	160	20036	0.009	0.22
GO:0005507	F	copper ion binding	9	820	83	20036	0.01	0.24
GO:0043168	F	anion binding	15	820	180	20036	0.01	0.24
GO:0016788	F	hydrolase activity, acting on ester bonds	43	820	719	20036	0.011	0.25
GO:0046914	F	transition metal ion binding	89	820	1694	20036	0.011	0.25
GO:0043167	F	ion binding	136	820	2754	20036	0.013	0.29
GO:0004620	F	phospholipase activity	5	820	38	20036	0.026	0.54
GO:0048037	F	cofactor binding	30	820	495	20036	0.027	0.54
GO:0015297	F	antiporter activity	10	820	123	20036	0.037	0.73
GO:0005576	C	extracellular region	24	820	148	20036	7.2e-08	1.5e-05
GO:0048046	C	apoplast	11	820	57	20036	6.4e-05	0.0067
GO:0099512	C	supramolecular fiber	9	820	44	20036	0.0002	0.0084
GO:0099513	C	polymeric cytoskeletal fiber	9	820	44	20036	0.0002	0.0084
GO:0005874	C	microtubule	9	820	44	20036	0.0002	0.0084
GO:0005819	C	spindle	5	820	19	20036	0.0021	0.074
GO:0030312	C	external encapsulating structure	13	820	124	20036	0.0029	0.077
GO:0005618	C	cell wall	13	820	123	20036	0.0028	0.077
GO:0015630	C	microtubule cytoskeleton	9	820	72	20036	0.0045	0.1
GO:0044430	C	cytoskeletal part	9	820	107	20036	0.039	0.82
