## supplemental Figure S1-S3; supplemental Table S1-S18 for "Identification and Characterization of Long Non-Coding RNA in Tomato Roots under Salt Stress": supplemental Table S9.xlsx

### Sheet: Sheet1
Term	Database	ID	Input number	Background number	P-Value	Corrected P-Value
Phenylpropanoid biosynthesis	KEGG PATHWAY	sly00940	21	222	0.000357272	0.0321545
Plant hormone signal transduction	KEGG PATHWAY	sly04075	23	300	0.00265936	0.0823278
Phenylalanine metabolism	KEGG PATHWAY	sly00360	8	59	0.00350153	0.0823278
Amino sugar and nucleotide sugar metabolism	KEGG PATHWAY	sly00520	13	134	0.00365901	0.0823278
DNA replication	KEGG PATHWAY	sly03030	7	50	0.00527192	0.0858388
Steroid biosynthesis	KEGG PATHWAY	sly00100	6	38	0.00572259	0.0858388
Base excision repair	KEGG PATHWAY	sly03410	6	42	0.00876987	0.112756
Cutin, suberine and wax biosynthesis	KEGG PATHWAY	sly00073	5	33	0.0131999	0.148499
Metabolic pathways	KEGG PATHWAY	sly01100	118	2483	0.0173398	0.173398
Protein processing in endoplasmic reticulum	KEGG PATHWAY	sly04141	15	226	0.0388859	0.349973
Pyrimidine metabolism	KEGG PATHWAY	sly00240	6	63	0.0445377	0.364399
