## supplemental Figure S1-S3; supplemental Table S1-S18 for "Identification and Characterization of Long Non-Coding RNA in Tomato Roots under Salt Stress": supplemental Table S10.xlsx

### Sheet: Sheet1
Term	Database	ID	Input number	Background number	P-Value	Corrected P-Value
Metabolic pathways	KEGG PATHWAY	sly01100	154	2483	2.75952e-07	1.65957e-05
Isoquinoline alkaloid biosynthesis	KEGG PATHWAY	sly00950	11	30	3.31913e-07	1.65957e-05
Photosynthesis - antenna proteins	KEGG PATHWAY	sly00196	10	26	8.01617e-07	2.67206e-05
Amino sugar and nucleotide sugar metabolism	KEGG PATHWAY	sly00520	20	134	2.59147e-06	6.47868e-05
Plant hormone signal transduction	KEGG PATHWAY	sly04075	31	300	7.34285e-06	0.000146857
Biosynthesis of secondary metabolites	KEGG PATHWAY	sly01110	84	1252	1.30309e-05	0.000217181
Tyrosine metabolism	KEGG PATHWAY	sly00350	11	52	2.9457e-05	0.000420814
Phenylalanine metabolism	KEGG PATHWAY	sly00360	11	59	8.06768e-05	0.00100846
Tropane, piperidine and pyridine alkaloid biosynthesis	KEGG PATHWAY	sly00960	6	34	0.00432048	0.0480053
MAPK signaling pathway - plant	KEGG PATHWAY	sly04016	16	185	0.00574886	0.0574886
Steroid biosynthesis	KEGG PATHWAY	sly00100	6	38	0.0069647	0.0633155
Alanine, aspartate and glutamate metabolism	KEGG PATHWAY	sly00250	7	55	0.0103412	0.086177
DNA replication	KEGG PATHWAY	sly03030	6	50	0.0216382	0.166448
Monoterpenoid biosynthesis	KEGG PATHWAY	sly00902	3	17	0.0412963	0.294974
