## supplemental Figure S1-S3; supplemental Table S1-S18 for "Identification and Characterization of Long Non-Coding RNA in Tomato Roots under Salt Stress": supplemental Table S13.xlsx

### Sheet: Sheet1
GO_acc	term_type	Term	queryitem	bgitem	pvalue	FDR
GO:0055114	P	oxidation-reduction process	142	1718	1.9e-07	0.00032
GO:0042743	P	hydrogen peroxide metabolic process	21	104	9.9e-07	0.00042
GO:0072593	P	reactive oxygen species metabolic process	23	119	6e-07	0.00042
GO:0042744	P	hydrogen peroxide catabolic process	21	104	9.9e-07	0.00042
GO:0044710	P	single-organism metabolic process	214	2968	1.9e-06	0.00065
GO:0044699	P	single-organism process	292	4381	9e-06	0.0025
GO:0006979	P	response to oxidative stress	24	158	1.4e-05	0.0034
GO:0006810	P	transport	121	1601	7.8e-05	0.016
GO:0051234	P	establishment of localization	121	1617	0.00011	0.022
GO:0051179	P	localization	121	1631	0.00016	0.027
GO:0042221	P	response to chemical	32	307	0.00045	0.069
GO:0055085	P	transmembrane transport	60	726	0.00076	0.11
GO:0009698	P	phenylpropanoid metabolic process	6	21	0.0018	0.2
GO:0009808	P	lignin metabolic process	6	21	0.0018	0.2
GO:0046274	P	lignin catabolic process	6	21	0.0018	0.2
GO:0046271	P	phenylpropanoid catabolic process	6	21	0.0018	0.2
GO:0009415	P	response to water	5	14	0.002	0.2
GO:0019748	P	secondary metabolic process	6	22	0.0023	0.21
GO:0050896	P	response to stimulus	97	1377	0.0032	0.29
GO:0006950	P	response to stress	54	690	0.004	0.34
GO:0031497	P	chromatin assembly	8	47	0.0057	0.44
GO:0006334	P	nucleosome assembly	8	47	0.0057	0.44
GO:0034728	P	nucleosome organization	8	48	0.0064	0.47
GO:0065004	P	protein-DNA complex assembly	8	50	0.0079	0.53
GO:0044248	P	cellular catabolic process	35	421	0.0082	0.53
GO:0006333	P	chromatin assembly or disassembly	8	50	0.0079	0.53
GO:0071824	P	protein-DNA complex subunit organization	8	51	0.0088	0.55
GO:0099402	P	plant organ development	5	22	0.01	0.56
GO:0008152	P	metabolic process	518	9091	0.0098	0.56
GO:0006323	P	DNA packaging	8	52	0.0097	0.56
GO:0009628	P	response to abiotic stimulus	8	53	0.011	0.59
GO:0010035	P	response to inorganic substance	5	23	0.012	0.62
GO:0005976	P	polysaccharide metabolic process	14	130	0.013	0.66
GO:0009056	P	catabolic process	41	530	0.013	0.66
GO:0006855	P	drug transmembrane transport	10	80	0.014	0.67
GO:0015893	P	drug transport	10	81	0.015	0.67
GO:0015833	P	peptide transport	6	35	0.016	0.67
GO:0042493	P	response to drug	10	81	0.015	0.67
GO:0006857	P	oligopeptide transport	6	35	0.016	0.67
GO:0042886	P	amide transport	6	36	0.017	0.74
GO:0080090	P	regulation of primary metabolic process	76	1145	0.028	0.77
GO:0044712	P	single-organism catabolic process	14	150	0.036	0.77
GO:0006073	P	cellular glucan metabolic process	11	106	0.033	0.77
GO:0032787	P	monocarboxylic acid metabolic process	18	200	0.026	0.77
GO:2001141	P	regulation of RNA biosynthetic process	72	1082	0.031	0.77
GO:0044706	P	multi-multicellular organism process	8	68	0.036	0.77
GO:0009725	P	response to hormone	17	187	0.028	0.77
GO:0071103	P	DNA conformation change	8	66	0.031	0.77
GO:0044036	P	cell wall macromolecule metabolic process	8	68	0.036	0.77
GO:0044264	P	cellular polysaccharide metabolic process	12	119	0.031	0.77
GO:0044262	P	cellular carbohydrate metabolic process	17	183	0.023	0.77
GO:0009875	P	pollen-pistil interaction	8	68	0.036	0.77
GO:0009889	P	regulation of biosynthetic process	74	1096	0.022	0.77
GO:0044723	P	single-organism carbohydrate metabolic process	25	299	0.021	0.77
GO:0006355	P	regulation of transcription, DNA-templated	72	1082	0.031	0.77
GO:0010556	P	regulation of macromolecule biosynthetic process	74	1095	0.022	0.77
GO:0006633	P	fatty acid biosynthetic process	10	88	0.025	0.77
GO:0006631	P	fatty acid metabolic process	11	104	0.029	0.77
GO:0044042	P	glucan metabolic process	11	106	0.033	0.77
GO:0009719	P	response to endogenous stimulus	17	187	0.028	0.77
GO:0008037	P	cell recognition	8	68	0.036	0.77
GO:0034637	P	cellular carbohydrate biosynthetic process	11	104	0.029	0.77
GO:1903506	P	regulation of nucleic acid-templated transcription	72	1082	0.031	0.77
GO:0051252	P	regulation of RNA metabolic process	72	1084	0.032	0.77
GO:0048731	P	system development	6	38	0.021	0.77
GO:0048544	P	recognition of pollen	8	68	0.036	0.77
GO:0031326	P	regulation of cellular biosynthetic process	74	1096	0.022	0.77
GO:0031323	P	regulation of cellular metabolic process	76	1149	0.03	0.77
GO:0032501	P	multicellular organismal process	16	173	0.028	0.77
GO:0051171	P	regulation of nitrogen compound metabolic process	74	1106	0.026	0.77
GO:2000112	P	regulation of cellular macromolecule biosynthetic process	74	1095	0.022	0.77
GO:0072330	P	monocarboxylic acid biosynthetic process	10	92	0.031	0.77
GO:0071705	P	nitrogen compound transport	10	93	0.033	0.77
GO:0019219	P	regulation of nucleobase-containing compound metabolic process	73	1095	0.029	0.77
GO:0051273	P	beta-glucan metabolic process	7	55	0.035	0.77
GO:0005975	P	carbohydrate metabolic process	54	768	0.025	0.77
GO:0051274	P	beta-glucan biosynthetic process	7	54	0.032	0.77
GO:0009856	P	pollination	8	68	0.036	0.77
GO:0030001	P	metal ion transport	17	193	0.035	0.77
GO:0030244	P	cellulose biosynthetic process	6	44	0.038	0.8
GO:0060255	P	regulation of macromolecule metabolic process	76	1166	0.039	0.82
GO:0030243	P	cellulose metabolic process	6	45	0.041	0.84
GO:0010468	P	regulation of gene expression	73	1117	0.041	0.84
GO:0019222	P	regulation of metabolic process	76	1181	0.049	0.99
GO:0016491	F	oxidoreductase activity	155	1818	7e-09	6.3e-06
GO:0003824	F	catalytic activity	529	8492	4.6e-07	0.0002
GO:0070008	F	serine-type exopeptidase activity	17	70	1.2e-06	0.00034
GO:0004185	F	serine-type carboxypeptidase activity	16	63	1.5e-06	0.00034
GO:0004180	F	carboxypeptidase activity	16	65	2.1e-06	0.00038
GO:0020037	F	heme binding	57	547	3.3e-06	0.00046
GO:0005215	F	transporter activity	89	1003	3.6e-06	0.00046
GO:0004601	F	peroxidase activity	25	159	5.4e-06	0.00061
GO:0016684	F	oxidoreductase activity, acting on peroxide as acceptor	25	162	7.3e-06	0.00072
GO:0046906	F	tetrapyrrole binding	57	566	8.4e-06	0.00075
GO:0016209	F	antioxidant activity	26	178	1.1e-05	0.00093
GO:0008238	F	exopeptidase activity	17	95	4.1e-05	0.003
GO:0004089	F	carbonate dehydratase activity	6	13	0.00024	0.016
GO:0008236	F	serine-type peptidase activity	26	239	0.00084	0.05
GO:0017171	F	serine hydrolase activity	26	239	0.00084	0.05
GO:0052716	F	hydroquinone:oxygen oxidoreductase activity	6	21	0.0018	0.1
GO:0005506	F	iron ion binding	38	433	0.0027	0.14
GO:0005507	F	copper ion binding	12	83	0.0027	0.14
GO:0022857	F	transmembrane transporter activity	55	695	0.003	0.14
GO:0016758	F	transferase activity, transferring hexosyl groups	40	467	0.0031	0.14
GO:0016757	F	transferase activity, transferring glycosyl groups	45	557	0.0048	0.16
GO:0003700	F	transcription factor activity, sequence-specific DNA binding	46	570	0.0045	0.16
GO:0046872	F	metal ion binding	165	2543	0.0037	0.16
GO:0001071	F	nucleic acid binding transcription factor activity	46	570	0.0045	0.16
GO:0016836	F	hydro-lyase activity	9	56	0.0049	0.16
GO:0043167	F	ion binding	176	2754	0.0048	0.16
GO:0016682	F	oxidoreductase activity, acting on diphenols and related substances as donors, oxygen as acceptor	7	35	0.0045	0.16
GO:0043169	F	cation binding	167	2593	0.0046	0.16
GO:0016746	F	transferase activity, transferring acyl groups	28	306	0.0054	0.17
GO:0016857	F	racemase and epimerase activity, acting on carbohydrates and derivatives	5	21	0.0085	0.24
GO:0016747	F	transferase activity, transferring acyl groups other than amino-acyl groups	24	259	0.0084	0.24
GO:0016679	F	oxidoreductase activity, acting on diphenols and related substances as donors	7	40	0.0084	0.24
GO:0043565	F	sequence-specific DNA binding	32	385	0.011	0.3
GO:0016854	F	racemase and epimerase activity	5	23	0.012	0.31
GO:0046914	F	transition metal ion binding	111	1694	0.013	0.33
GO:0090484	F	drug transporter activity	10	80	0.014	0.35
GO:0015238	F	drug transmembrane transporter activity	10	80	0.014	0.35
GO:0016705	F	oxidoreductase activity, acting on paired donors, with incorporation or reduction of molecular oxygen	33	432	0.028	0.66
GO:0016835	F	carbon-oxygen lyase activity	13	134	0.033	0.76
GO:0016759	F	cellulose synthase activity	5	35	0.048	1
GO:0009055	F	electron carrier activity	18	215	0.045	1
GO:0016760	F	cellulose synthase (UDP-forming) activity	5	35	0.048	1
GO:0032993	C	protein-DNA complex	17	105	0.00012	0.02
GO:0044815	C	DNA packaging complex	15	103	0.00081	0.045
GO:0000786	C	nucleosome	15	101	0.00067	0.045
GO:0048046	C	apoplast	10	57	0.0017	0.072
GO:0000785	C	chromatin	15	118	0.0027	0.09
GO:0044427	C	chromosomal part	17	156	0.0061	0.17
GO:0005694	C	chromosome	17	174	0.016	0.37
GO:0005576	C	extracellular region	14	148	0.033	0.68
