## supplemental Figure S1-S3; supplemental Table S1-S18 for "Identification and Characterization of Long Non-Coding RNA in Tomato Roots under Salt Stress": supplemental Table S14.xlsx

### Sheet: Sheet1
GO_acc	term_type	Term	queryitem	bgitem	pvalue	FDR
GO:0009765	P	photosynthesis, light harvesting	23	35	1.5e-14	2.5e-11
GO:0044699	P	single-organism process	357	4381	4.4e-11	3.8e-08
GO:0015979	P	photosynthesis	37	178	7.8e-10	4.4e-07
GO:0019684	P	photosynthesis, light reaction	25	86	1.5e-09	6.5e-07
GO:0006928	P	movement of cell or subcellular component	21	65	6.6e-09	1.9e-06
GO:0007018	P	microtubule-based movement	21	65	6.6e-09	1.9e-06
GO:0007017	P	microtubule-based process	27	134	2.6e-07	6.2e-05
GO:0005975	P	carbohydrate metabolic process	82	768	7.5e-07	0.00016
GO:0055114	P	oxidation-reduction process	148	1718	5.2e-06	0.00098
GO:0008152	P	metabolic process	609	9091	1.5e-05	0.0025
GO:0006091	P	generation of precursor metabolites and energy	34	246	1.6e-05	0.0025
GO:0044710	P	single-organism metabolic process	225	2968	6.4e-05	0.0084
GO:0050896	P	response to stimulus	118	1377	6.2e-05	0.0084
GO:0042743	P	hydrogen peroxide metabolic process	18	104	0.00014	0.016
GO:0042744	P	hydrogen peroxide catabolic process	18	104	0.00014	0.016
GO:0007346	P	regulation of mitotic cell cycle	8	24	0.00028	0.03
GO:1903047	P	mitotic cell cycle process	10	39	0.00031	0.031
GO:0000278	P	mitotic cell cycle	10	40	0.00036	0.034
GO:0006260	P	DNA replication	13	67	0.00044	0.037
GO:0006979	P	response to oxidative stress	22	158	0.00043	0.037
GO:0007049	P	cell cycle	17	106	0.00046	0.037
GO:0072593	P	reactive oxygen species metabolic process	18	119	0.00059	0.045
GO:0022402	P	cell cycle process	14	79	0.0006	0.045
GO:0006261	P	DNA-dependent DNA replication	6	18	0.0016	0.12
GO:0006855	P	drug transmembrane transport	13	80	0.0019	0.13
GO:0007059	P	chromosome segregation	7	26	0.0019	0.13
GO:0042493	P	response to drug	13	81	0.0021	0.13
GO:0015893	P	drug transport	13	81	0.0021	0.13
GO:0051726	P	regulation of cell cycle	9	44	0.0024	0.14
GO:0010564	P	regulation of cell cycle process	6	23	0.0046	0.25
GO:0019318	P	hexose metabolic process	8	40	0.0046	0.25
GO:0005996	P	monosaccharide metabolic process	9	51	0.0056	0.29
GO:0006468	P	protein phosphorylation	98	1270	0.0056	0.29
GO:0016310	P	phosphorylation	106	1403	0.0071	0.36
GO:0044763	P	single-organism cellular process	172	2436	0.0087	0.42
GO:0045454	P	cell redox homeostasis	17	146	0.0094	0.44
GO:0000280	P	nuclear division	6	28	0.01	0.47
GO:0019725	P	cellular homeostasis	18	163	0.012	0.55
GO:0098813	P	nuclear chromosome segregation	5	21	0.013	0.55
GO:0042221	P	response to chemical	29	307	0.013	0.55
GO:0009733	P	response to auxin	15	133	0.018	0.74
GO:1901136	P	carbohydrate derivative catabolic process	6	35	0.025	0.98
GO:0048285	P	organelle fission	6	35	0.025	0.98
GO:0000160	P	phosphorelay signal transduction system	9	70	0.031	1
GO:0006950	P	response to stress	54	690	0.027	1
GO:0044723	P	single-organism carbohydrate metabolic process	26	299	0.04	1
GO:0003824	F	catalytic activity	613	8492	7.1e-11	6.6e-08
GO:0003777	F	microtubule motor activity	21	65	6.6e-09	3.1e-06
GO:0016491	F	oxidoreductase activity	167	1818	2.5e-08	7.8e-06
GO:0008017	F	microtubule binding	23	90	5.2e-08	1.2e-05
GO:0003774	F	motor activity	22	86	9.9e-08	1.8e-05
GO:0015631	F	tubulin binding	23	101	3.1e-07	4.8e-05
GO:0004553	F	hydrolase activity, hydrolyzing O-glycosyl compounds	51	394	7.9e-07	0.00011
GO:0016798	F	hydrolase activity, acting on glycosyl bonds	52	416	1.6e-06	0.00018
GO:0008092	F	cytoskeletal protein binding	24	149	3.3e-05	0.0034
GO:0016684	F	oxidoreductase activity, acting on peroxide as acceptor	25	162	4.2e-05	0.0039
GO:0016787	F	hydrolase activity	206	2692	8.5e-05	0.0066
GO:0004601	F	peroxidase activity	24	159	8.1e-05	0.0066
GO:0016209	F	antioxidant activity	25	178	0.00016	0.012
GO:0020037	F	heme binding	54	547	0.00036	0.024
GO:0046906	F	tetrapyrrole binding	55	566	0.00045	0.028
GO:0061135	F	endopeptidase regulator activity	13	70	0.00063	0.031
GO:0061134	F	peptidase regulator activity	13	70	0.00063	0.031
GO:0004866	F	endopeptidase inhibitor activity	13	70	0.00063	0.031
GO:0030414	F	peptidase inhibitor activity	13	70	0.00063	0.031
GO:0016620	F	oxidoreductase activity, acting on the aldehyde or oxo group of donors, NAD or NADP as acceptor	11	53	0.00073	0.034
GO:0016903	F	oxidoreductase activity, acting on the aldehyde or oxo group of donors	13	74	0.001	0.044
GO:0015291	F	secondary active transmembrane transporter activity	21	160	0.0011	0.048
GO:0004857	F	enzyme inhibitor activity	22	177	0.0017	0.065
GO:0015035	F	protein disulfide oxidoreductase activity	14	89	0.0017	0.065
GO:0090484	F	drug transporter activity	13	80	0.0019	0.067
GO:0015238	F	drug transmembrane transporter activity	13	80	0.0019	0.067
GO:0015036	F	disulfide oxidoreductase activity	14	91	0.002	0.069
GO:0015297	F	antiporter activity	16	123	0.0045	0.15
GO:0016818	F	hydrolase activity, acting on acid anhydrides, in phosphorus-containing anhydrides	54	632	0.0064	0.21
GO:0004252	F	serine-type endopeptidase activity	18	155	0.0078	0.24
GO:0016462	F	pyrophosphatase activity	53	624	0.0076	0.24
GO:0016773	F	phosphotransferase activity, alcohol group as acceptor	102	1352	0.0085	0.25
GO:0016817	F	hydrolase activity, acting on acid anhydrides	54	645	0.0091	0.26
GO:0008236	F	serine-type peptidase activity	24	239	0.012	0.31
GO:0004867	F	serine-type endopeptidase inhibitor activity	7	38	0.011	0.31
GO:0017171	F	serine hydrolase activity	24	239	0.012	0.31
GO:0005506	F	iron ion binding	38	433	0.014	0.34
GO:0016667	F	oxidoreductase activity, acting on a sulfur group of donors	14	117	0.014	0.34
GO:0022804	F	active transmembrane transporter activity	27	282	0.014	0.34
GO:0004672	F	protein kinase activity	92	1233	0.016	0.36
GO:0016301	F	kinase activity	103	1415	0.02	0.44
GO:0051537	F	2 iron, 2 sulfur cluster binding	6	34	0.022	0.49
GO:0017111	F	nucleoside-triphosphatase activity	48	595	0.023	0.51
GO:0043168	F	anion binding	18	180	0.028	0.59
GO:0016831	F	carboxy-lyase activity	9	70	0.031	0.64
GO:0016830	F	carbon-carbon lyase activity	11	94	0.032	0.64
GO:0016679	F	oxidoreductase activity, acting on diphenols and related substances as donors	6	40	0.041	0.81
GO:0016747	F	transferase activity, transferring acyl groups other than amino-acyl groups	23	259	0.043	0.83
GO:0016705	F	oxidoreductase activity, acting on paired donors, with incorporation or reduction of molecular oxygen	35	432	0.045	0.85
GO:0030234	F	enzyme regulator activity	23	261	0.046	0.85
GO:0030170	F	pyridoxal phosphate binding	13	127	0.048	0.88
GO:0009523	C	photosystem II	8	35	0.0023	0.26
GO:0016020	C	membrane	164	2272	0.0049	0.26
GO:0009654	C	photosystem II oxygen evolving complex	6	24	0.0055	0.26
GO:0042651	C	thylakoid membrane	7	29	0.0032	0.26
GO:1990204	C	oxidoreductase complex	8	39	0.004	0.26
GO:0044436	C	thylakoid part	15	119	0.0076	0.3
GO:0099512	C	supramolecular fiber	7	44	0.022	0.4
GO:0099513	C	polymeric cytoskeletal fiber	7	44	0.022	0.4
GO:0034357	C	photosynthetic membrane	14	117	0.014	0.4
GO:0005874	C	microtubule	7	44	0.022	0.4
GO:0009521	C	photosystem	13	112	0.022	0.4
GO:0009579	C	thylakoid	15	126	0.012	0.4
GO:0005576	C	extracellular region	16	148	0.021	0.4
