## supplemental Figure S1-S3; supplemental Table S1-S18 for "Identification and Characterization of Long Non-Coding RNA in Tomato Roots under Salt Stress": supplemental Table S15.xlsx

### Sheet: Sheet1
GO_acc	term_type	Term	queryitem	bgitem	pvalue	FDR
GO:0071554	P	cell wall organization or biogenesis	41	217	1.3e-12	2e-09
GO:0044036	P	cell wall macromolecule metabolic process	22	68	4.4e-11	3.4e-08
GO:0042546	P	cell wall biogenesis	22	73	1.4e-10	7.1e-08
GO:0010411	P	xyloglucan metabolic process	15	34	1.8e-09	7.1e-07
GO:0010383	P	cell wall polysaccharide metabolic process	16	47	1.1e-08	2.8e-06
GO:0010410	P	hemicellulose metabolic process	16	47	1.1e-08	2.8e-06
GO:0044699	P	single-organism process	279	4381	1.6e-08	3.6e-06
GO:0055114	P	oxidation-reduction process	132	1718	3.1e-08	6.1e-06
GO:0044042	P	glucan metabolic process	20	106	7.5e-07	0.00012
GO:0006073	P	cellular glucan metabolic process	20	106	7.5e-07	0.00012
GO:0044264	P	cellular polysaccharide metabolic process	21	119	1e-06	0.00015
GO:0044710	P	single-organism metabolic process	191	2968	3.7e-06	0.00041
GO:0072593	P	reactive oxygen species metabolic process	20	119	3.6e-06	0.00041
GO:0005976	P	polysaccharide metabolic process	21	130	3.6e-06	0.00041
GO:0007017	P	microtubule-based process	21	134	5.5e-06	0.00057
GO:0044262	P	cellular carbohydrate metabolic process	25	183	6.5e-06	0.00064
GO:0042743	P	hydrogen peroxide metabolic process	18	104	7.6e-06	0.00066
GO:0042744	P	hydrogen peroxide catabolic process	18	104	7.6e-06	0.00066
GO:0071555	P	cell wall organization	19	146	0.00014	0.011
GO:0006928	P	movement of cell or subcellular component	12	65	0.00014	0.011
GO:0007018	P	microtubule-based movement	12	65	0.00014	0.011
GO:0045229	P	external encapsulating structure organization	19	147	0.00016	0.011
GO:0006260	P	DNA replication	12	67	0.00019	0.013
GO:0005975	P	carbohydrate metabolic process	59	768	0.00025	0.016
GO:0006040	P	amino sugar metabolic process	7	24	0.00035	0.022
GO:0006261	P	DNA-dependent DNA replication	6	18	0.00052	0.03
GO:0051726	P	regulation of cell cycle	9	44	0.0005	0.03
GO:0016998	P	cell wall macromolecule catabolic process	6	19	0.00066	0.036
GO:0007049	P	cell cycle	14	106	0.00091	0.047
GO:0006979	P	response to oxidative stress	18	158	0.0009	0.047
GO:0046348	P	amino sugar catabolic process	6	23	0.0015	0.049
GO:0070726	P	cell wall assembly	6	22	0.0012	0.049
GO:0030198	P	extracellular matrix organization	6	23	0.0015	0.049
GO:1901072	P	glucosamine-containing compound catabolic process	6	23	0.0015	0.049
GO:1901071	P	glucosamine-containing compound metabolic process	6	23	0.0015	0.049
GO:0071668	P	plant-type cell wall assembly	6	22	0.0012	0.049
GO:0051338	P	regulation of transferase activity	7	30	0.0011	0.049
GO:0006026	P	aminoglycan catabolic process	6	23	0.0015	0.049
GO:0071669	P	plant-type cell wall organization or biogenesis	10	63	0.0014	0.049
GO:0010215	P	cellulose microfibril organization	6	22	0.0012	0.049
GO:0010564	P	regulation of cell cycle process	6	23	0.0015	0.049
GO:0031399	P	regulation of protein modification process	7	31	0.0013	0.049
GO:0006030	P	chitin metabolic process	6	23	0.0015	0.049
GO:0006032	P	chitin catabolic process	6	23	0.0015	0.049
GO:0009664	P	plant-type cell wall organization	10	60	0.001	0.049
GO:1903047	P	mitotic cell cycle process	8	39	0.001	0.049
GO:0043062	P	extracellular structure organization	6	23	0.0015	0.049
GO:0000278	P	mitotic cell cycle	8	40	0.0012	0.049
GO:0007346	P	regulation of mitotic cell cycle	6	24	0.0018	0.058
GO:0009832	P	plant-type cell wall biogenesis	6	25	0.0022	0.068
GO:0008152	P	metabolic process	467	9091	0.0031	0.094
GO:0045859	P	regulation of protein kinase activity	5	19	0.0036	0.1
GO:0031401	P	positive regulation of protein modification process	5	19	0.0036	0.1
GO:0006022	P	aminoglycan metabolic process	6	28	0.0035	0.1
GO:0001932	P	regulation of protein phosphorylation	5	19	0.0036	0.1
GO:0044085	P	cellular component biogenesis	28	337	0.0038	0.11
GO:0080090	P	regulation of primary metabolic process	74	1145	0.0042	0.11
GO:0044248	P	cellular catabolic process	33	421	0.0041	0.11
GO:0016049	P	cell growth	6	29	0.0041	0.11
GO:0031323	P	regulation of cellular metabolic process	74	1149	0.0045	0.12
GO:0040007	P	growth	6	30	0.0048	0.12
GO:0009698	P	phenylpropanoid metabolic process	5	21	0.0052	0.12
GO:0009808	P	lignin metabolic process	5	21	0.0052	0.12
GO:0046271	P	phenylpropanoid catabolic process	5	21	0.0052	0.12
GO:0046274	P	lignin catabolic process	5	21	0.0052	0.12
GO:0051347	P	positive regulation of transferase activity	5	21	0.0052	0.12
GO:0060255	P	regulation of macromolecule metabolic process	74	1166	0.0062	0.14
GO:0019748	P	secondary metabolic process	5	22	0.0062	0.14
GO:0022402	P	cell cycle process	10	79	0.0062	0.14
GO:0032268	P	regulation of cellular protein metabolic process	7	43	0.0064	0.14
GO:0042325	P	regulation of phosphorylation	5	23	0.0073	0.16
GO:0043549	P	regulation of kinase activity	5	23	0.0073	0.16
GO:0019222	P	regulation of metabolic process	74	1181	0.0082	0.17
GO:0071840	P	cellular component organization or biogenesis	53	798	0.0088	0.19
GO:1901565	P	organonitrogen compound catabolic process	9	71	0.0091	0.19
GO:1901136	P	carbohydrate derivative catabolic process	6	35	0.0091	0.19
GO:0051247	P	positive regulation of protein metabolic process	5	25	0.0098	0.19
GO:0032270	P	positive regulation of cellular protein metabolic process	5	25	0.0098	0.19
GO:0019220	P	regulation of phosphate metabolic process	5	26	0.011	0.22
GO:0007059	P	chromosome segregation	5	26	0.011	0.22
GO:0051174	P	regulation of phosphorus metabolic process	5	26	0.011	0.22
GO:0044093	P	positive regulation of molecular function	5	27	0.013	0.24
GO:0043085	P	positive regulation of catalytic activity	5	27	0.013	0.24
GO:0051246	P	regulation of protein metabolic process	7	50	0.013	0.24
GO:2001141	P	regulation of RNA biosynthetic process	67	1082	0.015	0.26
GO:0006355	P	regulation of transcription, DNA-templated	67	1082	0.015	0.26
GO:1903506	P	regulation of nucleic acid-templated transcription	67	1082	0.015	0.26
GO:0044763	P	single-organism cellular process	137	2436	0.014	0.26
GO:0051252	P	regulation of RNA metabolic process	67	1084	0.015	0.26
GO:0050790	P	regulation of catalytic activity	7	54	0.018	0.3
GO:0009889	P	regulation of biosynthetic process	67	1096	0.018	0.3
GO:0010556	P	regulation of macromolecule biosynthetic process	67	1095	0.018	0.3
GO:0031326	P	regulation of cellular biosynthetic process	67	1096	0.018	0.3
GO:2000112	P	regulation of cellular macromolecule biosynthetic process	67	1095	0.018	0.3
GO:0019219	P	regulation of nucleobase-containing compound metabolic process	67	1095	0.018	0.3
GO:0050794	P	regulation of cellular process	100	1732	0.019	0.31
GO:0065009	P	regulation of molecular function	7	56	0.022	0.34
GO:0051171	P	regulation of nitrogen compound metabolic process	67	1106	0.022	0.34
GO:0042545	P	cell wall modification	9	86	0.026	0.4
GO:0010468	P	regulation of gene expression	67	1117	0.026	0.4
GO:0009607	P	response to biotic stimulus	9	87	0.027	0.42
GO:0006633	P	fatty acid biosynthetic process	9	88	0.029	0.44
GO:0070838	P	divalent metal ion transport	5	35	0.031	0.46
GO:0016311	P	dephosphorylation	13	150	0.031	0.46
GO:0072511	P	divalent inorganic cation transport	5	35	0.031	0.46
GO:0050789	P	regulation of biological process	101	1792	0.032	0.46
GO:0009056	P	catabolic process	35	530	0.031	0.46
GO:0006629	P	lipid metabolic process	31	460	0.033	0.47
GO:0048523	P	negative regulation of cellular process	5	36	0.035	0.49
GO:0072330	P	monocarboxylic acid biosynthetic process	9	92	0.036	0.51
GO:0006323	P	DNA packaging	6	52	0.044	0.61
GO:0016567	P	protein ubiquitination	11	128	0.046	0.64
GO:0003824	F	catalytic activity	490	8492	8.9e-10	3.9e-07
GO:0016762	F	xyloglucan:xyloglucosyl transferase activity	16	37	6.6e-10	3.9e-07
GO:0016491	F	oxidoreductase activity	140	1818	9.7e-09	2.9e-06
GO:0020037	F	heme binding	55	547	3.8e-07	6.6e-05
GO:0016798	F	hydrolase activity, acting on glycosyl bonds	46	416	3.2e-07	6.6e-05
GO:0004553	F	hydrolase activity, hydrolyzing O-glycosyl compounds	44	394	4.5e-07	6.6e-05
GO:0046906	F	tetrapyrrole binding	55	566	1e-06	0.00013
GO:0005507	F	copper ion binding	17	83	1.9e-06	0.00021
GO:0016787	F	hydrolase activity	174	2692	8.8e-06	0.00087
GO:0003700	F	transcription factor activity, sequence-specific DNA binding	51	570	2.1e-05	0.0017
GO:0001071	F	nucleic acid binding transcription factor activity	51	570	2.1e-05	0.0017
GO:0005506	F	iron ion binding	41	433	4.1e-05	0.0031
GO:0008017	F	microtubule binding	15	90	6.3e-05	0.0043
GO:0016209	F	antioxidant activity	22	178	8.9e-05	0.0056
GO:0003777	F	microtubule motor activity	12	65	0.00014	0.0082
GO:0004601	F	peroxidase activity	20	159	0.00015	0.0082
GO:0046982	F	protein heterodimerization activity	19	150	0.0002	0.0092
GO:0016684	F	oxidoreductase activity, acting on peroxide as acceptor	20	162	0.00019	0.0092
GO:0015631	F	tubulin binding	15	101	0.0002	0.0092
GO:0005200	F	structural constituent of cytoskeleton	6	17	0.0004	0.018
GO:0016682	F	oxidoreductase activity, acting on diphenols and related substances as donors, oxygen as acceptor	8	35	0.00054	0.023
GO:0016705	F	oxidoreductase activity, acting on paired donors, with incorporation or reduction of molecular oxygen	37	432	0.00058	0.024
GO:0016679	F	oxidoreductase activity, acting on diphenols and related substances as donors	8	40	0.0012	0.045
GO:0008092	F	cytoskeletal protein binding	17	149	0.0012	0.045
GO:0003774	F	motor activity	12	86	0.0014	0.048
GO:0004568	F	chitinase activity	6	23	0.0015	0.051
GO:0016758	F	transferase activity, transferring hexosyl groups	37	467	0.0021	0.069
GO:0008509	F	anion transmembrane transporter activity	8	50	0.004	0.13
GO:0016769	F	transferase activity, transferring nitrogenous groups	6	30	0.0048	0.14
GO:0008483	F	transaminase activity	6	30	0.0048	0.14
GO:0052716	F	hydroquinone:oxygen oxidoreductase activity	5	21	0.0052	0.15
GO:0004857	F	enzyme inhibitor activity	17	177	0.0062	0.17
GO:0008061	F	chitin binding	5	23	0.0073	0.19
GO:0015103	F	inorganic anion transmembrane transporter activity	6	39	0.014	0.37
GO:0016788	F	hydrolase activity, acting on ester bonds	47	719	0.017	0.4
GO:0016620	F	oxidoreductase activity, acting on the aldehyde or oxo group of donors, NAD or NADP as acceptor	7	53	0.017	0.4
GO:0016757	F	transferase activity, transferring glycosyl groups	38	557	0.017	0.4
GO:0098772	F	molecular function regulator	22	286	0.02	0.47
GO:0004722	F	protein serine/threonine phosphatase activity	10	97	0.021	0.48
GO:0030170	F	pyridoxal phosphate binding	12	127	0.022	0.48
GO:0016831	F	carboxy-lyase activity	8	70	0.023	0.49
GO:0030599	F	pectinesterase activity	9	86	0.026	0.53
GO:0003993	F	acid phosphatase activity	5	33	0.026	0.53
GO:0043167	F	ion binding	150	2754	0.027	0.53
GO:0030234	F	enzyme regulator activity	20	261	0.027	0.53
GO:0016903	F	oxidoreductase activity, acting on the aldehyde or oxo group of donors	8	74	0.029	0.57
GO:0052689	F	carboxylic ester hydrolase activity	12	137	0.035	0.65
GO:0072509	F	divalent inorganic cation transmembrane transporter activity	5	37	0.038	0.7
GO:0004497	F	monooxygenase activity	6	54	0.05	0.91
GO:0005576	C	extracellular region	38	148	2.3e-15	4e-13
GO:0048046	C	apoplast	20	57	1e-10	9e-09
GO:0030312	C	external encapsulating structure	24	124	3.9e-08	1.7e-06
GO:0005618	C	cell wall	24	123	3.4e-08	1.7e-06
GO:0099512	C	supramolecular fiber	12	44	5.2e-06	0.00013
GO:0099513	C	polymeric cytoskeletal fiber	12	44	5.2e-06	0.00013
GO:0005874	C	microtubule	12	44	5.2e-06	0.00013
GO:0071944	C	cell periphery	26	209	1.9e-05	0.00042
GO:0005694	C	chromosome	22	174	6.6e-05	0.0013
GO:0044815	C	DNA packaging complex	16	103	7.7e-05	0.0014
GO:0000786	C	nucleosome	15	101	0.0002	0.0032
GO:0044427	C	chromosomal part	19	156	0.00031	0.0042
GO:0015630	C	microtubule cytoskeleton	12	72	0.00033	0.0042
GO:0032993	C	protein-DNA complex	15	105	0.00029	0.0042
GO:0000785	C	chromatin	15	118	0.00087	0.01
GO:0031225	C	anchored component of membrane	6	23	0.0015	0.017
GO:0044430	C	cytoskeletal part	12	107	0.0068	0.071
GO:0005856	C	cytoskeleton	12	121	0.016	0.15
