## supplemental Figure S1-S3; supplemental Table S1-S18 for "Identification and Characterization of Long Non-Coding RNA in Tomato Roots under Salt Stress": supplemental Table S16.xlsx

### Sheet: Sheet1
Term	Database	ID	Input number	Background number	P-Value	Corrected P-Value
Nitrogen metabolism	KEGG PATHWAY	sly00910	13	34	4.11556e-07	4.15672e-05
Phenylpropanoid biosynthesis	KEGG PATHWAY	sly00940	31	222	6.0377e-06	0.000304904
Metabolic pathways	KEGG PATHWAY	sly01100	174	2483	0.000336391	0.0113252
Plant-pathogen interaction	KEGG PATHWAY	sly04626	23	189	0.000545669	0.0137781
Biosynthesis of secondary metabolites	KEGG PATHWAY	sly01110	92	1252	0.00251504	0.0508039
Base excision repair	KEGG PATHWAY	sly03410	8	42	0.00354802	0.059725
Amino sugar and nucleotide sugar metabolism	KEGG PATHWAY	sly00520	15	134	0.00924362	0.133372
Plant hormone signal transduction	KEGG PATHWAY	sly04075	25	300	0.0273527	0.27939
Pyrimidine metabolism	KEGG PATHWAY	sly00240	8	63	0.0276623	0.27939
beta-Alanine metabolism	KEGG PATHWAY	sly00410	8	63	0.0276623	0.27939
Arginine and proline metabolism	KEGG PATHWAY	sly00330	8	66	0.0343486	0.314572
Stilbenoid, diarylheptanoid and gingerol biosynthesis	KEGG PATHWAY	sly00945	6	43	0.0373749	0.314572
Zeatin biosynthesis	KEGG PATHWAY	sly00908	8	69	0.0420519	0.32455
Taurine and hypotaurine metabolism	KEGG PATHWAY	sly00430	3	13	0.0449871	0.32455
