## supplemental Figure S1-S3; supplemental Table S1-S18 for "Identification and Characterization of Long Non-Coding RNA in Tomato Roots under Salt Stress": supplemental Table S17.xlsx

### Sheet: Sheet1
Term	Database	ID	Input number	Background number	P-Value	Corrected P-Value
Photosynthesis - antenna proteins	KEGG PATHWAY	sly00196	23	26	1.41626e-16	1.47291e-14
Metabolic pathways	KEGG PATHWAY	sly01100	240	2483	1.09419e-13	5.68981e-12
Biosynthesis of secondary metabolites	KEGG PATHWAY	sly01110	143	1252	4.72447e-13	1.63782e-11
Phenylpropanoid biosynthesis	KEGG PATHWAY	sly00940	37	222	1.12568e-07	2.92677e-06
Photosynthesis	KEGG PATHWAY	sly00195	19	84	3.18972e-06	6.63462e-05
Plant hormone signal transduction	KEGG PATHWAY	sly04075	40	300	5.63464e-06	9.76672e-05
Mismatch repair	KEGG PATHWAY	sly03430	12	40	1.99232e-05	0.000296003
Carbon fixation in photosynthetic organisms	KEGG PATHWAY	sly00710	15	80	0.00021176	0.00275288
MAPK signaling pathway - plant	KEGG PATHWAY	sly04016	22	185	0.00250592	0.0289573
Starch and sucrose metabolism	KEGG PATHWAY	sly00500	18	147	0.00448222	0.0451351
DNA replication	KEGG PATHWAY	sly03030	9	50	0.0047739	0.0451351
Cutin, suberine and wax biosynthesis	KEGG PATHWAY	sly00073	7	33	0.00574016	0.0497481
Carbon metabolism	KEGG PATHWAY	sly01200	28	283	0.0076803	0.0588541
Fatty acid elongation	KEGG PATHWAY	sly00062	7	36	0.00859875	0.0588541
Glyoxylate and dicarboxylate metabolism	KEGG PATHWAY	sly00630	11	77	0.00894231	0.0588541
Flavonoid biosynthesis	KEGG PATHWAY	sly00941	9	56	0.00905447	0.0588541
Carotenoid biosynthesis	KEGG PATHWAY	sly00906	7	38	0.0110104	0.0673577
Amino sugar and nucleotide sugar metabolism	KEGG PATHWAY	sly00520	15	134	0.0177965	0.102824
Monoterpenoid biosynthesis	KEGG PATHWAY	sly00902	4	17	0.0259479	0.142031
Steroid biosynthesis	KEGG PATHWAY	sly00100	6	38	0.0326583	0.169823
Glycolysis / Gluconeogenesis	KEGG PATHWAY	sly00010	14	135	0.0360795	0.172169
Porphyrin and chlorophyll metabolism	KEGG PATHWAY	sly00860	7	50	0.0364203	0.172169
Pyrimidine metabolism	KEGG PATHWAY	sly00240	8	63	0.0411544	0.18609
