## supplemental Figure S1-S3; supplemental Table S1-S18 for "Identification and Characterization of Long Non-Coding RNA in Tomato Roots under Salt Stress": supplemental Table S18.xlsx

### Sheet: Sheet1
Term	Database	ID	Input number	Background number	P-Value	Corrected P-Value
Phenylalanine metabolism	KEGG PATHWAY	sly00360	14	59	3.08329e-06	0.000305246
Metabolic pathways	KEGG PATHWAY	sly01100	161	2483	1.40354e-05	0.000601571
MAPK signaling pathway - plant	KEGG PATHWAY	sly04016	24	185	1.82294e-05	0.000601571
Plant hormone signal transduction	KEGG PATHWAY	sly04075	32	300	3.09021e-05	0.000764827
Phenylpropanoid biosynthesis	KEGG PATHWAY	sly00940	26	222	4.10493e-05	0.000808137
Biosynthesis of secondary metabolites	KEGG PATHWAY	sly01110	90	1252	4.8978e-05	0.000808137
Cutin, suberine and wax biosynthesis	KEGG PATHWAY	sly00073	9	33	7.19504e-05	0.00101758
Tyrosine metabolism	KEGG PATHWAY	sly00350	10	52	0.000350369	0.00433581
Isoquinoline alkaloid biosynthesis	KEGG PATHWAY	sly00950	7	30	0.00101326	0.0111458
Alanine, aspartate and glutamate metabolism	KEGG PATHWAY	sly00250	9	55	0.00187029	0.0185159
Amino sugar and nucleotide sugar metabolism	KEGG PATHWAY	sly00520	15	134	0.0024412	0.0219708
Steroid biosynthesis	KEGG PATHWAY	sly00100	7	38	0.00329157	0.0271554
Pentose and glucuronate interconversions	KEGG PATHWAY	sly00040	14	137	0.00693401	0.0528052
Fatty acid elongation	KEGG PATHWAY	sly00062	5	36	0.0330053	0.233395
DNA replication	KEGG PATHWAY	sly03030	6	50	0.0358424	0.23656
Arginine biosynthesis	KEGG PATHWAY	sly00220	5	38	0.0394866	0.240479
Arginine and proline metabolism	KEGG PATHWAY	sly00330	7	66	0.0412943	0.240479
alpha-Linolenic acid metabolism	KEGG PATHWAY	sly00592	6	53	0.0445968	0.245282
